# High gene flow in Atlantic vent shrimp species with multiple ridge colonizations by ecotypic lineages with contrasting symbioses

**DOI:** 10.64898/2026.01.09.698622

**Authors:** Elodie Portanier, Pierre Methou, Claire Daguin-Thiébaut, Stéphanie Ruault, Anne-Sophie Le Port, Chong Chen, Marjolaine Matabos, Didier Jollivet, Florence Pradillon

## Abstract

Conservation concerns regarding potential mineral extraction near deep-sea hydrothermal vents have emphasised the need for a better understanding of the contemporary connectivity of various vent-endemic species, accounting for the specifics of their life-history traits and habitat requirements. *Rimicaris* shrimps are a major component of vent communities in the Atlantic Ocean, both along the Mid-Atlantic Ridge (MAR) and at the Mid-Cayman Spreading Center (MCSC). Using ddRAD sequencing, we examined the genetic differentiation of three Atlantic *Rimicaris* species to better understand their past and present migration pathways and the possible demographic history that led to their current distribution and ecology. *Rimicaris exoculata* and *R. chacei* inhabit the MAR and exhibit widespread gene flow along the ridge with no areas of restricted connectivity. *R. hybisae* occurs at the MCSC and exhibits almost no genetic difference with its congeneric from the MAR, *R. chacei*, despite the geographic distance between them and their contrasting ecologies and morphologies. Demographic inferences support a scenario of a very recent (less than 2000 generations) separation between MCSC and MAR shrimp populations, followed by a rapid expansion in both regions, possibly triggered by symbiotic development. Analyses further suggest recent or ongoing secondary contacts involving two-way migration, which is more pronounced from the MCSC towards the MAR. All together these results suggest that *R. chacei* and *R. hybisae* represent distinct forms of the same species, which we hereby synonymise as *R. chacei*, highlighting their morphological plasticity in relation to symbiosis.
