## Supplementary Tables S1 to S3 for "High gene flow in Atlantic vent shrimp species with multiple ridge colonizations by ecotypic lineages with contrasting symbioses"

### Sheet: Table S1
Table S1: Sample information
Sample_ID	Species	Scientific cruise	Vent	Collection date	Depth	Latitude	Longitude	Age	size	sex	ENA_sample_accession	ENA_study_accession	Scientific cruise	Final dataset
23	R. chacei	Bicose2	TAG	2018-02-15	3638	26.1371	-44.8259	Adult		M	ERS14942126	PRJEB61450	Bicose2	Yes
RC1	R. chacei	Bicose2	TAG	2018-02-15	3638	26.1371	-44.8259	Adult	15.6	F	ERS14942156	PRJEB61450	Bicose2	Yes
RC10T	R. chacei	Bicose2	TAG	2018-02-17	3638	26.1371	-44.8259	Adult	11.3	M	ERS14942158	PRJEB61450	Bicose2	Yes
RC11T	R. chacei	Bicose2	TAG	2018-02-15	3638	26.1371	-44.8259	Adult	11.5	M	ERS14942160	PRJEB61450	Bicose2	Yes
RC12T	R. chacei	Bicose2	TAG	2018-02-15	3638	26.1371	-44.8259	Adult	11.3	M	ERS14942162	PRJEB61450	Bicose2	Yes
RC13T	R. chacei	Bicose2	TAG	2018-02-15	3638	26.1371	-44.8259	Adult	12.3	M	ERS14942164	PRJEB61450	Bicose2	Yes
RC14T	R. chacei	Bicose2	TAG	2018-02-15	3638	26.1371	-44.8259	Adult	12.5	M	ERS14942166	PRJEB61450	Bicose2	Yes
RC15T	R. chacei	Bicose2	TAG	2018-02-15	3638	26.1371	-44.8259	Adult	6.5	F	ERS14942168	PRJEB61450	Bicose2	No
RC17	R. chacei	Bicose2	TAG	2018-02-05	3638	26.1371	-44.8259	Adult	5.8	F	ERS14942169	PRJEB61450	Bicose2	No
RC18	R. chacei	Bicose2	TAG	2018-02-10	3638	26.1371	-44.8259	Adult	5.9	F	ERS14942172	PRJEB61450	Bicose2	Yes
RC19	R. chacei	Bicose2	TAG	2018-02-10	3638	26.1371	-44.8259	Adult	6.1	F	ERS14942174	PRJEB61450	Bicose2	Yes
RC2	R. chacei	Bicose2	TAG	2018-02-15	3638	26.1371	-44.8259	Adult	14.0	M	ERS14942176	PRJEB61450	Bicose2	Yes
RC20	R. chacei	Bicose2	TAG	2018-02-10	3638	26.1371	-44.8259	Adult	14.7	F	ERS14942177	PRJEB61450	Bicose2	Yes
RC21	R. chacei	Bicose2	TAG	2018-02-10	3638	26.1371	-44.8259	Adult	14.7	F	ERS14942179	PRJEB61450	Bicose2	Yes
RC22	R. chacei	Bicose2	TAG	2018-02-10	3638	26.1371	-44.8259	Adult	14.7	F	ERS14942181	PRJEB61450	Bicose2	Yes
RC23	R. chacei	Bicose2	TAG	2018-02-10	3638	26.1371	-44.8259	Adult	7.46	F	ERS14942182	PRJEB61450	Bicose2	Yes
RC24	R. chacei	Bicose2	TAG	2018-02-10	3638	26.1371	-44.8259	Adult	6.28	F	ERS14942183	PRJEB61450	Bicose2	Yes
RC25	R. chacei	Bicose2	Snake Pit	2018-03-02	3467	23.3685	-44.9518	Adult	20.4	F	ERS14942185	PRJEB61450	Bicose2	Yes
RC26	R. chacei	Bicose2	Snake Pit	2018-03-02	3467	23.3685	-44.9518	Adult	21.7	F	ERS14942187	PRJEB61450	Bicose2	Yes
RC27	R. chacei	Bicose2	Snake Pit	2018-02-26	3467	23.3685	-44.9518	Adult	15.6	M	ERS14942189	PRJEB61450	Bicose2	Yes
RC28	R. chacei	Bicose2	Snake Pit	2018-02-26	3467	23.3685	-44.9518	Adult	20.5	F	ERS14942190	PRJEB61450	Bicose2	Yes
RC29	R. chacei	Bicose2	Snake Pit	2018-02-26	3467	23.3685	-44.9518	Adult	17.7	M	ERS14942192	PRJEB61450	Bicose2	Yes
RC3	R. chacei	Bicose2	TAG	2018-02-15	3638	26.1371	-44.8259	Adult	18.4	F	ERS14942194	PRJEB61450	Bicose2	Yes
RC30	R. chacei	Bicose2	Snake Pit	2018-02-23	3467	23.3685	-44.9518	Adult	17.6	M	ERS14942195	PRJEB61450	Bicose2	Yes
RC31	R. chacei	Bicose2	Snake Pit	2018-02-23	3467	23.3685	-44.9518	Adult	15.7	M	ERS14942196	PRJEB61450	Bicose2	Yes
RC32	R. chacei	Bicose2	Snake Pit	2018-02-23	3467	23.3685	-44.9518	Adult	10.3	F	ERS14942197	PRJEB61450	Bicose2	Yes
RC33	R. chacei	Bicose2	Snake Pit	2018-02-23	3467	23.3685	-44.9518	Adult	11.0	M	ERS14942198	PRJEB61450	Bicose2	Yes
RC34	R. chacei	Bicose2	Snake Pit	2018-02-23	3467	23.3685	-44.9518	Adult	12.3	M	ERS14942199	PRJEB61450	Bicose2	Yes
RC35	R. chacei	Bicose2	Snake Pit	2018-02-23	3467	23.3685	-44.9518	Adult	13.9	M	ERS14942200	PRJEB61450	Bicose2	Yes
RC36	R. chacei	Bicose2	Snake Pit	2018-02-23	3467	23.3685	-44.9518	Adult	11.7	M	ERS14942201	PRJEB61450	Bicose2	Yes
RC37	R. chacei	Bicose2	Snake Pit	2018-02-23	3467	23.3685	-44.9518	Adult	11.8	M	ERS14942202	PRJEB61450	Bicose2	Yes
RC38	R. chacei	Bicose2	Snake Pit	2018-02-23	3467	23.3685	-44.9518	Adult	10.4	M	ERS14942203	PRJEB61450	Bicose2	Yes
RC42	R. chacei	Bicose2	Snake Pit	2018-02-23	3467	23.3685	-44.9518	Adult	10.2	F	ERS14942204	PRJEB61450	Bicose2	Yes
RC43	R. chacei	Bicose2	Snake Pit	2018-03-04	3467	23.3685	-44.9518	Adult	8.5	F	ERS14942205	PRJEB61450	Bicose2	Yes
RC44	R. chacei	Bicose2	Snake Pit	2018-03-04	3467	23.3685	-44.9518	Adult	8.2	F	ERS14942206	PRJEB61450	Bicose2	Yes
RC45	R. chacei	Bicose2	Snake Pit	2018-03-04	3467	23.3685	-44.9518	Adult	9.3	F	ERS14942207	PRJEB61450	Bicose2	Yes
RC46	R. chacei	Bicose2	Snake Pit	2018-03-04	3467	23.3685	-44.9518	Adult	8.9	F	ERS14942208	PRJEB61450	Bicose2	Yes
RC47	R. chacei	Bicose2	Snake Pit	2018-03-04	3467	23.3685	-44.9518	Adult	10.2	M	ERS14942209	PRJEB61450	Bicose2	Yes
RC48	R. chacei	Bicose2	Snake Pit	2018-03-04	3467	23.3685	-44.9518	Adult	10.1	M	ERS14942210	PRJEB61450	Bicose2	Yes
RC49	R. chacei	Bicose2	Snake Pit	2018-03-04	3467	23.3685	-44.9518	Adult	10.3	M	ERS14942211	PRJEB61450	Bicose2	Yes
RC4T	R. chacei	Bicose2	TAG	2018-02-17	3638	26.1371	-44.8259	Adult	13.8	M	ERS14942213	PRJEB61450	Bicose2	Yes
RC50	R. chacei	Bicose2	Snake Pit	2018-03-04	3467	23.3685	-44.9518	Adult	10.5	M	ERS14942214	PRJEB61450	Bicose2	Yes
RC51	R. chacei	Bicose2	Snake Pit	2018-03-02	3467	23.3685	-44.9518	Adult	18.5	F	ERS14942215	PRJEB61450	Bicose2	Yes
RC52	R. chacei	Bicose2	Snake Pit	2018-02-23	3467	23.3685	-44.9518	Adult	16.0	F	ERS14942216	PRJEB61450	Bicose2	Yes
RC53	R. chacei	Bicose2	TAG	2018-02-10	3638	26.1371	-44.8259	Adult	5.6	F	ERS14942217	PRJEB61450	Bicose2	Yes
RC54	R. chacei	Bicose2	TAG	2018-02-10	3638	26.1371	-44.8259	Adult	5.7	F	ERS14942218	PRJEB61450	Bicose2	Yes
RC5T	R. chacei	Bicose2	TAG	2018-02-15	3638	26.1371	-44.8259	Adult	15.6	M	ERS14942222	PRJEB61450	Bicose2	Yes
RC6T	R. chacei	Bicose2	TAG	2018-02-15	3638	26.1371	-44.8259	Adult	16.8	F	ERS14942224	PRJEB61450	Bicose2	Yes
RC7T	R. chacei	Bicose2	TAG	2018-02-15	3638	26.1371	-44.8259	Adult	14.5	M	ERS14942225	PRJEB61450	Bicose2	Yes
RC8T	R. chacei	Bicose2	TAG	2018-02-15	3638	26.1371	-44.8259	Adult	9.3	M	ERS14942226	PRJEB61450	Bicose2	Yes
RC9T	R. chacei	Bicose2	TAG	2018-02-17	3638	26.1371	-44.8259	Adult	11.5	M	ERS14942228	PRJEB61450	Bicose2	Yes
DIG_Sbf_BIC2_PL01_PERISCOP_Rimi1	R. exoculata	Bicose2	TAG	2018-02-04	3638	26.1371	-44.8259	Adult		F	ERS14942229	PRJEB61450	Bicose2	Yes
DIG_Sbf_BIC2_PL01_PERISCOP_Rimi2	R. exoculata	Bicose2	TAG	2018-02-04	3638	26.1371	-44.8259	Adult		F	ERS14942230	PRJEB61450	Bicose2	No
DIG_Sbf_BIC2_PL13_FISH_Rimi254	R. exoculata	Bicose2	Snake Pit	2018-02-20	3467	23.3685	-44.9518	Adult		F	ERS14942231	PRJEB61450	Bicose2	Yes
R148.1_C	R. exoculata	Bicose2	TAG	2018-02-13	3638	26.1371	-44.8259	Adult		F	ERS14942234	PRJEB61450	Bicose2	Yes
R148.2_C	R. exoculata	Bicose2	TAG	2018-02-13	3638	26.1371	-44.8259	Adult		M	ERS14942235	PRJEB61450	Bicose2	Yes
R148.3_C	R. exoculata	Bicose2	TAG	2018-02-13	3638	26.1371	-44.8259	Adult		M	ERS14942236	PRJEB61450	Bicose2	No
R167	R. exoculata	Bicose2	TAG	2018-02-17	3638	26.1371	-44.8259	Adult	16.7	M	ERS14942237	PRJEB61450	Bicose2	No
R177	R. exoculata	Bicose2	TAG	2018-02-17	3638	26.1371	-44.8259	Adult	15.8	M	ERS14942238	PRJEB61450	Bicose2	No
R222	R. exoculata	Bicose2	Snake Pit	2018-02-20	3467	23.3685	-44.9518	Adult	13.5	M	ERS14942239	PRJEB61450	Bicose2	Yes
R224	R. exoculata	Bicose2	Snake Pit	2018-02-20	3467	23.3685	-44.9518	Adult	13.0	F	ERS14942240	PRJEB61450	Bicose2	Yes
R225	R. exoculata	Bicose2	Snake Pit	2018-02-20	3467	23.3685	-44.9518	Adult	15.0	M	ERS14942241	PRJEB61450	Bicose2	Yes
R226	R. exoculata	Bicose2	Snake Pit	2018-02-20	3467	23.3685	-44.9518	Adult	14.5	M	ERS14942242	PRJEB61450	Bicose2	Yes
R227	R. exoculata	Bicose2	Snake Pit	2018-02-20	3467	23.3685	-44.9518	Adult	13.7	M	ERS14942243	PRJEB61450	Bicose2	Yes
R230	R. exoculata	Bicose2	Snake Pit	2018-02-20	3467	23.3685	-44.9518	Adult	12.2	F	ERS14942244	PRJEB61450	Bicose2	Yes
R233	R. exoculata	Bicose2	Snake Pit	2018-02-20	3467	23.3685	-44.9518	Adult	13.0	F	ERS14942245	PRJEB61450	Bicose2	Yes
R234	R. exoculata	Bicose2	Snake Pit	2018-02-20	3467	23.3685	-44.9518	Adult	14.7	F	ERS14942246	PRJEB61450	Bicose2	Yes
R236	R. exoculata	Bicose2	Snake Pit	2018-02-20	3467	23.3685	-44.9518	Adult	13.2	F	ERS14942247	PRJEB61450	Bicose2	Yes
R237	R. exoculata	Bicose2	Snake Pit	2018-02-20	3467	23.3685	-44.9518	Adult	12.6	F	ERS14942248	PRJEB61450	Bicose2	Yes
R238	R. exoculata	Bicose2	Snake Pit	2018-02-20	3467	23.3685	-44.9518	Adult	13.4	M	ERS14942249	PRJEB61450	Bicose2	No
R239	R. exoculata	Bicose2	Snake Pit	2018-02-20	3467	23.3685	-44.9518	Adult	13.3	F	ERS14942250	PRJEB61450	Bicose2	Yes
R240	R. exoculata	Bicose2	Snake Pit	2018-02-20	3467	23.3685	-44.9518	Adult	14.5	F	ERS14942251	PRJEB61450	Bicose2	Yes
R241	R. exoculata	Bicose2	Snake Pit	2018-02-20	3467	23.3685	-44.9518	Adult	13.8	F	ERS14942252	PRJEB61450	Bicose2	Yes
R242	R. exoculata	Bicose2	Snake Pit	2018-02-20	3467	23.3685	-44.9518	Adult	13.0	F	ERS14942253	PRJEB61450	Bicose2	No
R278_C	R. exoculata	Bicose2	TAG	Feb-2018	3638	26.1371	-44.8259	Adult	18.6	F	ERS14942254	PRJEB61450	Bicose2	Yes
R280	R. exoculata	Bicose2	Snake Pit	2018-02-23	3467	23.3685	-44.9518	Adult	17.5	M	ERS14942255	PRJEB61450	Bicose2	Yes
R281	R. exoculata	Bicose2	Snake Pit	2018-02-23	3467	23.3685	-44.9518	Adult	17.4	M	ERS14942256	PRJEB61450	Bicose2	Yes
R282	R. exoculata	Bicose2	Snake Pit	2018-02-23	3467	23.3685	-44.9518	Adult	16.0	M	ERS14942257	PRJEB61450	Bicose2	Yes
R283	R. exoculata	Bicose2	Snake Pit	2018-02-23	3467	23.3685	-44.9518	Adult	18.1	M	ERS14942258	PRJEB61450	Bicose2	Yes
R287	R. exoculata	Bicose2	Snake Pit	2018-02-23	3467	23.3685	-44.9518	Adult	16.6	F	ERS14942259	PRJEB61450	Bicose2	Yes
R288	R. exoculata	Bicose2	Snake Pit	2018-02-23	3467	23.3685	-44.9518	Adult	16.4	F	ERS14942260	PRJEB61450	Bicose2	Yes
R69	R. exoculata	Bicose2	TAG	2018-02-10	3638	26.1371	-44.8259	Adult	17.2	M	ERS14942261	PRJEB61450	Bicose2	Yes
R70	R. exoculata	Bicose2	TAG	2018-02-10	3638	26.1371	-44.8259	Adult	18.0	M	ERS14942262	PRJEB61450	Bicose2	Yes
R71	R. exoculata	Bicose2	TAG	2018-02-10	3638	26.1371	-44.8259	Adult	17.5	M	ERS14942263	PRJEB61450	Bicose2	Yes
R72	R. exoculata	Bicose2	TAG	2018-02-10	3638	26.1371	-44.8259	Adult	16.4	M	ERS14942264	PRJEB61450	Bicose2	Yes
R73	R. exoculata	Bicose2	TAG	2018-02-10	3638	26.1371	-44.8259	Adult	16.6	F	ERS14942265	PRJEB61450	Bicose2	Yes
R75	R. exoculata	Bicose2	TAG	2018-02-10	3638	26.1371	-44.8259	Adult	16.4	F	ERS14942266	PRJEB61450	Bicose2	Yes
R76	R. exoculata	Bicose2	TAG	2018-02-10	3638	26.1371	-44.8259	Adult	16.9	F	ERS14942267	PRJEB61450	Bicose2	Yes
R79	R. exoculata	Bicose2	TAG	2018-02-10	3638	26.1371	-44.8259	Adult	16.8	F	ERS14942268	PRJEB61450	Bicose2	Yes
R80	R. exoculata	Bicose2	TAG	2018-02-10	3638	26.1371	-44.8259	Adult	15.2	F	ERS14942269	PRJEB61450	Bicose2	Yes
R81	R. exoculata	Bicose2	TAG	2018-02-10	3638	26.1371	-44.8259	Adult	15.3	F	ERS14942270	PRJEB61450	Bicose2	Yes
R82	R. exoculata	Bicose2	TAG	2018-02-10	3638	26.1371	-44.8259	Adult	14.0	F	ERS14942271	PRJEB61450	Bicose2	Yes
R88	R. exoculata	Bicose2	TAG	2018-02-13	3638	26.1371	-44.8259	Adult	18.1	F	ERS14942272	PRJEB61450	Bicose2	Yes
R89	R. exoculata	Bicose2	TAG	2018-02-13	3638	26.1371	-44.8259	Adult	18.6	M	ERS14942273	PRJEB61450	Bicose2	No
R90	R. exoculata	Bicose2	TAG	2018-02-13	3638	26.1371	-44.8259	Adult	17.0	M	ERS14942274	PRJEB61450	Bicose2	Yes
R91	R. exoculata	Bicose2	TAG	2018-02-13	3638	26.1371	-44.8259	Adult	13.8	F	ERS14942275	PRJEB61450	Bicose2	Yes
DIG_Sbf_HER_PL02_ASPI1_Cr24	R. chacei	Hermine	Snake Pit	2017-03-24	3467	23.3685	-44.9518	Adult			ERS14942155	PRJEB61450	Hermine	No
RC55	R. chacei	Hermine	TAG	2017-04-07	3638	26.1371	-44.8259	Adult	8.7	F	ERS14942219	PRJEB61450	Hermine	Yes
RC57	R. chacei	Hermine	TAG	2017-04-07	3638	26.1371	-44.8259	Adult		F	ERS14942220	PRJEB61450	Hermine	Yes
Cr113	R. chacei	Hermine	TAG	2017-04-07	3638	26.1371	-44.8259	Juvenile	5.4				Hermine	Yes
Cr114	R. chacei	Hermine	TAG	2017-04-07	3638	26.1371	-44.8259	Juvenile	4.6				Hermine	Yes
Cr115	R. chacei	Hermine	TAG	2017-04-07	3638	26.1371	-44.8259	Juvenile	5.3				Hermine	Yes
Cr140-J1	R. chacei	Hermine	TAG	2017-04-07	3638	26.1371	-44.8259	Juvenile	4.5				Hermine	Yes
Cr140-J11	R. chacei	Hermine	TAG	2017-04-07	3638	26.1371	-44.8259	Juvenile	5.3				Hermine	Yes
Cr140-J12	R. chacei	Hermine	TAG	2017-04-07	3638	26.1371	-44.8259	Juvenile	5.2				Hermine	Yes
Cr140-J14	R. chacei	Hermine	TAG	2017-04-07	3638	26.1371	-44.8259	Juvenile	5.4				Hermine	Yes
Cr140-J19	R. chacei	Hermine	TAG	2017-04-07	3638	26.1371	-44.8259	Juvenile	4.9				Hermine	Yes
Cr140-J21	R. chacei	Hermine	TAG	2017-04-07	3638	26.1371	-44.8259	Juvenile	5.1				Hermine	Yes
Cr140-J28	R. chacei	Hermine	TAG	2017-04-07	3638	26.1371	-44.8259	Juvenile	5.1				Hermine	Yes
Cr140-J29	R. chacei	Hermine	TAG	2017-04-07	3638	26.1371	-44.8259	Juvenile	4.7				Hermine	Yes
Cr140-J3	R. chacei	Hermine	TAG	2017-04-07	3638	26.1371	-44.8259	Juvenile	5.0				Hermine	Yes
Cr140-J30	R. chacei	Hermine	TAG	2017-04-07	3638	26.1371	-44.8259	Juvenile	4.9				Hermine	Yes
Cr140-J37	R. chacei	Hermine	TAG	2017-04-07	3638	26.1371	-44.8259	Juvenile	5.0				Hermine	Yes
Cr140-J38	R. chacei	Hermine	TAG	2017-04-07	3638	26.1371	-44.8259	Juvenile	6.3				Hermine	Yes
Cr140-J39	R. chacei	Hermine	TAG	2017-04-07	3638	26.1371	-44.8259	Juvenile	5.3				Hermine	Yes
Cr140-J42	R. chacei	Hermine	TAG	2017-04-07	3638	26.1371	-44.8259	Juvenile	5.0				Hermine	Yes
Cr140-J5	R. chacei	Hermine	TAG	2017-04-07	3638	26.1371	-44.8259	Juvenile	5.7				Hermine	Yes
Cr140-J50	R. chacei	Hermine	TAG	2017-04-07	3638	26.1371	-44.8259	Juvenile	5.0				Hermine	Yes
Cr140-J6	R. chacei	Hermine	TAG	2017-04-07	3638	26.1371	-44.8259	Juvenile	5.7				Hermine	Yes
Cr140-J76	R. chacei	Hermine	TAG	2017-04-07	3638	26.1371	-44.8259	Juvenile	5.0				Hermine	Yes
Cr140-J9	R. chacei	Hermine	TAG	2017-04-07	3638	26.1371	-44.8259	Juvenile	5.2				Hermine	No
Cr142-J1	R. chacei	Hermine	TAG	2017-04-07	3638	26.1371	-44.8259	Juvenile	5.0				Hermine	Yes
Cr142-J10	R. chacei	Hermine	TAG	2017-04-07	3638	26.1371	-44.8259	Juvenile	4.8				Hermine	No
Cr142-J11	R. chacei	Hermine	TAG	2017-04-07	3638	26.1371	-44.8259	Juvenile	5.1				Hermine	Yes
Cr142-J12	R. chacei	Hermine	TAG	2017-04-07	3638	26.1371	-44.8259	Juvenile	4.9				Hermine	Yes
Cr142-J13	R. chacei	Hermine	TAG	2017-04-07	3638	26.1371	-44.8259	Juvenile	5.3				Hermine	Yes
Cr142-J14	R. chacei	Hermine	TAG	2017-04-07	3638	26.1371	-44.8259	Juvenile	5.1				Hermine	Yes
Cr142-J15	R. chacei	Hermine	TAG	2017-04-07	3638	26.1371	-44.8259	Juvenile	5.3				Hermine	Yes
Cr142-J16	R. chacei	Hermine	TAG	2017-04-07	3638	26.1371	-44.8259	Juvenile	4.9				Hermine	Yes
Cr142-J17	R. chacei	Hermine	TAG	2017-04-07	3638	26.1371	-44.8259	Juvenile	5.4				Hermine	Yes
Cr142-J18	R. chacei	Hermine	TAG	2017-04-07	3638	26.1371	-44.8259	Juvenile	5.3				Hermine	Yes
Cr142-J2	R. chacei	Hermine	TAG	2017-04-07	3638	26.1371	-44.8259	Juvenile	5.1				Hermine	Yes
Cr142-J20	R. chacei	Hermine	TAG	2017-04-07	3638	26.1371	-44.8259	Juvenile	4.6				Hermine	Yes
Cr142-J22	R. chacei	Hermine	TAG	2017-04-07	3638	26.1371	-44.8259	Juvenile	4.9				Hermine	Yes
Cr142-J3	R. chacei	Hermine	TAG	2017-04-07	3638	26.1371	-44.8259	Juvenile	5.1				Hermine	Yes
Cr142-J5	R. chacei	Hermine	TAG	2017-04-07	3638	26.1371	-44.8259	Juvenile	5.5				Hermine	Yes
Cr142-J6	R. chacei	Hermine	TAG	2017-04-07	3638	26.1371	-44.8259	Juvenile	5.2				Hermine	No
Cr142-J7	R. chacei	Hermine	TAG	2017-04-07	3638	26.1371	-44.8259	Juvenile	5.1				Hermine	Yes
Cr142-J8	R. chacei	Hermine	TAG	2017-04-07	3638	26.1371	-44.8259	Juvenile	4.6				Hermine	Yes
Cr142-J9	R. chacei	Hermine	TAG	2017-04-07	3638	26.1371	-44.8259	Juvenile	5.4				Hermine	No
Cr219	R. chacei	Hermine	TAG	2017-04-10	3638	26.1371	-44.8259	Juvenile	5.5				Hermine	Yes
Cr220	R. chacei	Hermine	TAG	2017-04-10	3638	26.1371	-44.8259	Juvenile	5.0				Hermine	Yes
Cr221	R. chacei	Hermine	TAG	2017-04-10	3638	26.1371	-44.8259	Juvenile	5.4				Hermine	Yes
Cr222	R. chacei	Hermine	TAG	2017-04-10	3638	26.1371	-44.8259	Juvenile	5.5				Hermine	Yes
Cr1	R. chacei	Hermine	Snake Pit	2017-03-24	3467	23.3685	-44.9518	Juvenile	5.7				Hermine	Yes
Cr11	R. chacei	Hermine	Snake Pit	2017-03-24	3467	23.3685	-44.9518	Juvenile	5.5				Hermine	Yes
Cr13	R. chacei	Hermine	Snake Pit	2017-03-24	3467	23.3685	-44.9518	Juvenile	5.3				Hermine	Yes
Cr7	R. chacei	Hermine	Snake Pit	2017-03-24	3467	23.3685	-44.9518	Juvenile	5.2				Hermine	Yes
Cr9	R. chacei	Hermine	Snake Pit	2017-03-24	3467	23.3685	-44.9518	Juvenile	5.5				Hermine	Yes
Cr96-J1	R. chacei	Hermine	Snake Pit	2017-03-24	3467	23.3685	-44.9518	Juvenile	4.6				Hermine	Yes
Cr96-J24	R. chacei	Hermine	Snake Pit	2017-03-24	3467	23.3685	-44.9518	Juvenile	5.0				Hermine	Yes
Cr96-J5	R. chacei	Hermine	Snake Pit	2017-03-24	3467	23.3685	-44.9518	Juvenile	4.8				Hermine	No
Cr96-J60	R. chacei	Hermine	Snake Pit	2017-03-24	3467	23.3685	-44.9518	Juvenile	4.9				Hermine	Yes
Cr96-J83	R. chacei	Hermine	Snake Pit	2017-03-24	3467	23.3685	-44.9518	Juvenile	4.9				Hermine	Yes
Rh02_VD	R. hybisae	JC82	Von Damm	2013-02-10	2370	18.3777	-81.7972	Adult	15.1	F			JC82	Yes
Rh03_VD	R. hybisae	JC82	Von Damm	2013-02-10	2370	18.3777	-81.7972	Adult	16.5	F			JC82	Yes
Rh06_VD	R. hybisae	JC82	Von Damm	2013-02-10	2370	18.3777	-81.7972	Adult	16.4	F			JC82	No
Rh08_VD	R. hybisae	JC82	Von Damm	2013-02-10	2370	18.3777	-81.7972	Adult	16.7	F			JC82	Yes
Rh09_VD	R. hybisae	JC82	Von Damm	2013-02-10	2370	18.3777	-81.7972	Adult	17.7	F			JC82	Yes
Rh10_VD	R. hybisae	JC82	Von Damm	2013-02-10	2370	18.3777	-81.7972	Adult	15.6	F			JC82	Yes
Rh12_VD	R. hybisae	JC82	Von Damm	2013-02-10	2370	18.3777	-81.7972	Adult	16.7	F			JC82	Yes
Rh13_VD	R. hybisae	JC82	Von Damm	2013-02-10	2370	18.3777	-81.7972	Adult	15.8	F			JC82	Yes
Rh14_VD	R. hybisae	JC82	Von Damm	2013-02-10	2370	18.3777	-81.7972	Adult	16.1	F			JC82	Yes
Rh15_VD	R. hybisae	JC82	Von Damm	2013-02-10	2370	18.3777	-81.7972	Adult	16.3	F			JC82	Yes
Rh16_VD	R. hybisae	JC82	Von Damm	2013-02-10	2370	18.3777	-81.7972	Adult	16.7	F			JC82	Yes
Rh17_VD	R. hybisae	JC82	Von Damm	2013-02-10	2370	18.3777	-81.7972	Adult	15.0	F			JC82	Yes
Rh18_VD	R. hybisae	JC82	Von Damm	2013-02-10	2370	18.3777	-81.7972	Adult	12.6	F			JC82	Yes
Rh19_VD	R. hybisae	JC82	Von Damm	2013-02-10	2370	18.3777	-81.7972	Adult	13.1	M			JC82	Yes
Rh20_VD	R. hybisae	JC82	Von Damm	2013-02-10	2370	18.3777	-81.7972	Adult	15.8	F			JC82	Yes
Rh21_VD	R. hybisae	JC82	Von Damm	2013-02-10	2370	18.3777	-81.7972	Adult	15.0	M			JC82	Yes
Rh22_VD	R. hybisae	JC82	Von Damm	2013-02-10	2370	18.3777	-81.7972	Adult	15.5	M			JC82	Yes
Rh23_VD	R. hybisae	JC82	Von Damm	2013-02-10	2370	18.3777	-81.7972	Adult	16.1	F			JC82	Yes
Rh24_VD	R. hybisae	JC82	Von Damm	2013-02-10	2370	18.3777	-81.7972	Adult	15.2	M			JC82	No
Rh25_VD	R. hybisae	JC82	Von Damm	2013-02-10	2370	18.3777	-81.7972	Adult	17.3	F			JC82	Yes
Rh26_VD	R. hybisae	JC82	Von Damm	2013-02-10	2370	18.3777	-81.7972	Adult	15.8	F			JC82	Yes
Rh27_VD	R. hybisae	JC82	Von Damm	2013-02-10	2370	18.3777	-81.7972	Adult	14.8				JC82	Yes
Rh28_VD	R. hybisae	JC82	Von Damm	2013-02-10	2370	18.3777	-81.7972	Adult	16.1	M			JC82	Yes
Rh29_VD	R. hybisae	JC82	Von Damm	2013-02-10	2370	18.3777	-81.7972	Adult	15.6	F			JC82	Yes
Rh30_VD	R. hybisae	JC82	Von Damm	2013-02-10	2370	18.3777	-81.7972	Adult	16.0	F			JC82	Yes
Rh31_VD	R. hybisae	JC82	Von Damm	2013-02-10	2370	18.3777	-81.7972	Adult	15.2	F			JC82	Yes
Rh32_VD	R. hybisae	JC82	Von Damm	2013-02-10	2370	18.3777	-81.7972	Adult	16.1	M			JC82	No
Rh33_VD	R. hybisae	JC82	Von Damm	2013-02-10	2370	18.3777	-81.7972	Adult	16.4	M			JC82	Yes
Rh34_VD	R. hybisae	JC82	Von Damm	2013-02-10	2370	18.3777	-81.7972	Adult	14.4	F			JC82	Yes
Rh35_VD	R. hybisae	JC82	Von Damm	2013-02-10	2370	18.3777	-81.7972	Adult	14.7	M			JC82	Yes
Rh36_VD	R. hybisae	JC82	Von Damm	2013-02-10	2370	18.3777	-81.7972	Adult	15.2	M			JC82	Yes
Rh37_VD	R. hybisae	JC82	Von Damm	2013-02-10	2370	18.3777	-81.7972	Adult	16.6	M			JC82	Yes
Rh38_VD	R. hybisae	JC82	Von Damm	2013-02-10	2370	18.3777	-81.7972	Adult	15.7	M			JC82	Yes
Rh39_VD	R. hybisae	JC82	Von Damm	2013-02-10	2370	18.3777	-81.7972	Adult	10.8	F			JC82	No
Rh40_VD	R. hybisae	JC82	Von Damm	2013-02-10	2370	18.3777	-81.7972	Adult	17.1	M			JC82	Yes
ReRb1	R. exoculata	Momardream	Rainbow	2007-07-16	2270	36.2295	-33.902	Adult	18.8	F	ERS14942300	PRJEB61450	Momardream	Yes
RC10LS	R. chacei	Momarsat2020	Lucky Strike	2020-09-24	1683	37.289	-32.2755	Adult	11.8	F	ERS14942157	PRJEB61450	Momarsat2020	Yes
RC11LS	R. chacei	Momarsat2020	Lucky Strike	2020-09-24	1683	37.289	-32.2755	Adult	11.7	F	ERS14942159	PRJEB61450	Momarsat2020	Yes
RC12LS	R. chacei	Momarsat2020	Lucky Strike	2020-09-24	1683	37.289	-32.2755	Adult	13.0	F	ERS14942161	PRJEB61450	Momarsat2020	Yes
RC13LS	R. chacei	Momarsat2020	Lucky Strike	2020-09-24	1683	37.289	-32.2755	Adult	13.3	F	ERS14942163	PRJEB61450	Momarsat2020	Yes
RC14LS	R. chacei	Momarsat2020	Lucky Strike	2020-09-24	1683	37.289	-32.2755	Adult	8.9	M	ERS14942165	PRJEB61450	Momarsat2020	Yes
RC15LS	R. chacei	Momarsat2020	Lucky Strike	2020-09-24	1683	37.289	-32.2755	Adult	8.3	F	ERS14942167	PRJEB61450	Momarsat2020	Yes
RC4LS	R. chacei	Momarsat2020	Lucky Strike	2020-09-24	1683	37.289	-32.2755	Adult	14.4	F	ERS14942212	PRJEB61450	Momarsat2020	Yes
RC5LS	R. chacei	Momarsat2020	Lucky Strike	2020-09-24	1683	37.289	-32.2755	Adult	12.5	F	ERS14942221	PRJEB61450	Momarsat2020	Yes
RC6LS	R. chacei	Momarsat2020	Lucky Strike	2020-09-24	1683	37.289	-32.2755	Adult	12.7	F	ERS14942223	PRJEB61450	Momarsat2020	Yes
RC9LS	R. chacei	Momarsat2020	Lucky Strike	2020-09-24	1683	37.289	-32.2755	Adult	12.4	F	ERS14942227	PRJEB61450	Momarsat2020	Yes
RC16LS	R. chacei	Momarsat2021	Lucky Strike	2021-06-11	1683	37.289	-32.2755	Adult	12.4	M			Momarsat2021	No
RC27LS	R. chacei	Momarsat2021	Lucky Strike	2021-06-11	1683	37.289	-32.2755	Adult	12.0	F			Momarsat2021	Yes
RC17LS	R. chacei	Momarsat2021	Lucky Strike	2021-06-11	1683	37.289	-32.2755	Adult	15.0	F	ERS14942170	PRJEB61450	Momarsat2021	No
RC18LS	R. chacei	Momarsat2021	Lucky Strike	2021-06-11	1683	37.289	-32.2755	Adult	12.6	F	ERS14942173	PRJEB61450	Momarsat2021	No
RC19LS	R. chacei	Momarsat2021	Lucky Strike	2021-06-11	1683	37.289	-32.2755	Adult	13.6	F	ERS14942175	PRJEB61450	Momarsat2021	Yes
RC20LS	R. chacei	Momarsat2021	Lucky Strike	2021-06-11	1683	37.289	-32.2755	Adult	12.7	F	ERS14942178	PRJEB61450	Momarsat2021	Yes
RC21LS	R. chacei	Momarsat2021	Lucky Strike	2021-06-11	1683	37.289	-32.2755	Adult	15.1	F	ERS14942180	PRJEB61450	Momarsat2021	Yes
RC24LS	R. chacei	Momarsat2021	Lucky Strike	2021-06-11	1683	37.289	-32.2755	Adult	15.5	F	ERS14942184	PRJEB61450	Momarsat2021	Yes
RC25LS	R. chacei	Momarsat2021	Lucky Strike	2021-06-11	1683	37.289	-32.2755	Adult	13.1	F	ERS14942186	PRJEB61450	Momarsat2021	No
RC26LS	R. chacei	Momarsat2021	Lucky Strike	2021-06-11	1683	37.289	-32.2755	Adult	13.4	F	ERS14942188	PRJEB61450	Momarsat2021	Yes
RC28LS	R. chacei	Momarsat2021	Lucky Strike	2021-06-11	1683	37.289	-32.2755	Adult	12.4		ERS14942191	PRJEB61450	Momarsat2021	Yes
RC29LS	R. chacei	Momarsat2021	Lucky Strike	2021-06-04	1683	37.289	-32.2755	Adult	14.3	F	ERS14942193	PRJEB61450	Momarsat2021	Yes
DIG_Sbf_d_Se_PL06_vrac_Cr2	R. exoculata	Serpentine	Logatchev	2007-03-21	3022	14.7529	-44.979	Adult			ERS14942232	PRJEB61450	Serpentine	Yes
DIG_Sbf_Se_PL06_vrac_Cr1	R. exoculata	Serpentine	Logatchev	2007-03-21	3022	14.7529	-44.979	Adult			ERS14942233	PRJEB61450	Serpentine	Yes
ReLog10	R. exoculata	Serpentine	Logatchev	2007-03-21	3022	14.7529	-44.979	Adult	13.4	M	ERS14942276	PRJEB61450	Serpentine	No
ReLog11	R. exoculata	Serpentine	Logatchev	2007-03-21	3022	14.7529	-44.979	Adult	11.6	F	ERS14942277	PRJEB61450	Serpentine	Yes
ReLog12	R. exoculata	Serpentine	Logatchev	2007-03-21	3022	14.7529	-44.979	Adult	14.5	F	ERS14942278	PRJEB61450	Serpentine	No
ReLog13	R. exoculata	Serpentine	Logatchev	2007-03-21	3022	14.7529	-44.979	Adult	15.2	M	ERS14942279	PRJEB61450	Serpentine	Yes
ReLog14	R. exoculata	Serpentine	Logatchev	2007-03-21	3022	14.7529	-44.979	Adult	15.8	M	ERS14942280	PRJEB61450	Serpentine	Yes
ReLog15	R. exoculata	Serpentine	Logatchev	2007-03-21	3022	14.7529	-44.979	Adult	15.2	F	ERS14942281	PRJEB61450	Serpentine	Yes
ReLog16	R. exoculata	Serpentine	Logatchev	2007-03-21	3022	14.7529	-44.979	Adult	15.6	F	ERS14942282	PRJEB61450	Serpentine	Yes
ReLog17	R. exoculata	Serpentine	Logatchev	2007-03-21	3022	14.7529	-44.979	Adult	13.3	F	ERS14942283	PRJEB61450	Serpentine	Yes
ReLog18	R. exoculata	Serpentine	Logatchev	2007-03-21	3022	14.7529	-44.979	Adult	13.5	M	ERS14942284	PRJEB61450	Serpentine	No
ReLog19	R. exoculata	Serpentine	Logatchev	2007-03-21	3022	14.7529	-44.979	Adult	13.2	M	ERS14942285	PRJEB61450	Serpentine	Yes
ReLog20	R. exoculata	Serpentine	Logatchev	2007-03-21	3022	14.7529	-44.979	Adult	16.0	M	ERS14942286	PRJEB61450	Serpentine	Yes
ReLog21	R. exoculata	Serpentine	Logatchev	2007-03-21	3022	14.7529	-44.979	Adult	15.2	M	ERS14942287	PRJEB61450	Serpentine	Yes
ReLog22	R. exoculata	Serpentine	Logatchev	2007-03-21	3022	14.7529	-44.979	Adult	13.4	M	ERS14942288	PRJEB61450	Serpentine	Yes
ReLog23	R. exoculata	Serpentine	Logatchev	2007-03-21	3022	14.7529	-44.979	Adult	19.2	F	ERS14942289	PRJEB61450	Serpentine	Yes
ReLog24	R. exoculata	Serpentine	Logatchev	2007-03-21	3022	14.7529	-44.979	Adult	14.6	M	ERS14942290	PRJEB61450	Serpentine	Yes
ReLog25	R. exoculata	Serpentine	Logatchev	2007-03-21	3022	14.7529	-44.979	Adult	14.3	F	ERS14942291	PRJEB61450	Serpentine	Yes
ReLog26	R. exoculata	Serpentine	Logatchev	2007-03-21	3022	14.7529	-44.979	Adult	14.3	M	ERS14942292	PRJEB61450	Serpentine	Yes
ReLog27	R. exoculata	Serpentine	Logatchev	2007-03-21	3022	14.7529	-44.979	Adult	14.4	F	ERS14942293	PRJEB61450	Serpentine	Yes
ReLog4	R. exoculata	Serpentine	Logatchev	2007-03-21	3022	14.7529	-44.979	Adult	14.5	F	ERS14942294	PRJEB61450	Serpentine	Yes
ReLog5	R. exoculata	Serpentine	Logatchev	2007-03-21	3022	14.7529	-44.979	Adult	15.2	M	ERS14942295	PRJEB61450	Serpentine	Yes
ReLog6	R. exoculata	Serpentine	Logatchev	2007-03-21	3022	14.7529	-44.979	Adult	13.6	F	ERS14942296	PRJEB61450	Serpentine	Yes
ReLog7	R. exoculata	Serpentine	Logatchev	2007-03-21	3022	14.7529	-44.979	Adult	14.5	F	ERS14942297	PRJEB61450	Serpentine	No
ReLog8	R. exoculata	Serpentine	Logatchev	2007-03-21	3022	14.7529	-44.979	Adult	15.6	M	ERS14942298	PRJEB61450	Serpentine	Yes
ReLog9	R. exoculata	Serpentine	Logatchev	2007-03-21	3022	14.7529	-44.979	Adult	19.5	F	ERS14942299	PRJEB61450	Serpentine	Yes
Choro17	R. chacei	Transect	Broken Spur	2018-07-19	3100	29.17	-43.1717	Adult	14.0	M	ERS14942127	PRJEB61450	Transect	No
Choro18	R. chacei	Transect	Broken Spur	2018-07-19	3100	29.17	-43.1717	Adult	15.1	M	ERS14942128	PRJEB61450	Transect	Yes
Choro23	R. chacei	Transect	Broken Spur	2018-07-19	3100	29.17	-43.1717	Adult	15.0	M	ERS14942129	PRJEB61450	Transect	Yes
Choro24	R. chacei	Transect	Broken Spur	2018-07-19	3100	29.17	-43.1717	Adult	14.9	F	ERS14942130	PRJEB61450	Transect	Yes
Choro25	R. chacei	Transect	Broken Spur	2018-07-19	3100	29.17	-43.1717	Adult	13.2	M	ERS14942131	PRJEB61450	Transect	No
Choro26	R. chacei	Transect	Broken Spur	2018-07-19	3100	29.17	-43.1717	Adult	12.4	M	ERS14942132	PRJEB61450	Transect	Yes
Choro29	R. chacei	Transect	Broken Spur	2018-07-19	3100	29.17	-43.1717	Adult	12.3	M	ERS14942133	PRJEB61450	Transect	No
Choro31	R. chacei	Transect	Broken Spur	2018-07-19	3100	29.17	-43.1717	Adult	12.4	M	ERS14942134	PRJEB61450	Transect	No
Choro34	R. chacei	Transect	Broken Spur	2018-07-19	3100	29.17	-43.1717	Adult	11.8	M	ERS14942135	PRJEB61450	Transect	Yes
Choro38	R. chacei	Transect	Broken Spur	2018-07-19	3100	29.17	-43.1717	Adult	13.5	M	ERS14942136	PRJEB61450	Transect	Yes
Choro39	R. chacei	Transect	Broken Spur	2018-07-19	3100	29.17	-43.1717	Adult	15.1	M	ERS14942137	PRJEB61450	Transect	No
Choro41	R. chacei	Transect	Broken Spur	2018-07-19	3100	29.17	-43.1717	Adult	14.0	M	ERS14942138	PRJEB61450	Transect	Yes
Choro42	R. chacei	Transect	Broken Spur	2018-07-19	3100	29.17	-43.1717	Adult	12.5	M	ERS14942139	PRJEB61450	Transect	Yes
Choro43	R. chacei	Transect	Broken Spur	2018-07-19	3100	29.17	-43.1717	Adult	12.0	F	ERS14942140	PRJEB61450	Transect	Yes
Choro45	R. chacei	Transect	Broken Spur	2018-07-19	3100	29.17	-43.1717	Adult	13.4	F	ERS14942141	PRJEB61450	Transect	No
Choro46	R. chacei	Transect	Broken Spur	2018-07-19	3100	29.17	-43.1717	Adult	15.0	M	ERS14942142	PRJEB61450	Transect	Yes
Choro48	R. chacei	Transect	Broken Spur	2018-07-19	3100	29.17	-43.1717	Adult	11.2	M	ERS14942143	PRJEB61450	Transect	Yes
Choro49	R. chacei	Transect	Broken Spur	2018-07-19	3100	29.17	-43.1717	Adult	9.1	M	ERS14942144	PRJEB61450	Transect	Yes
Choro51	R. chacei	Transect	Broken Spur	2018-07-19	3100	29.17	-43.1717	Adult	9.1	F	ERS14942145	PRJEB61450	Transect	Yes
Choro52	R. chacei	Transect	Broken Spur	2018-07-19	3100	29.17	-43.1717	Adult	12.4	F	ERS14942146	PRJEB61450	Transect	Yes
Choro55	R. chacei	Transect	Broken Spur	2018-07-19	3100	29.17	-43.1717	Adult	11.4	F	ERS14942147	PRJEB61450	Transect	Yes
Choro57	R. chacei	Transect	Broken Spur	2018-07-19	3100	29.17	-43.1717	Adult	9.8	F	ERS14942148	PRJEB61450	Transect	Yes
Choro59	R. chacei	Transect	Broken Spur	2018-07-19	3100	29.17	-43.1717	Adult	11.8	F	ERS14942149	PRJEB61450	Transect	Yes
Choro60	R. chacei	Transect	Broken Spur	2018-07-19	3100	29.17	-43.1717	Adult	9.9	F	ERS14942150	PRJEB61450	Transect	No
Choro62	R. chacei	Transect	Broken Spur	2018-07-19	3100	29.17	-43.1717	Adult	11.8	M	ERS14942151	PRJEB61450	Transect	No
Choro63	R. chacei	Transect	Broken Spur	2018-07-19	3100	29.17	-43.1717	Adult	10.0	F	ERS14942152	PRJEB61450	Transect	Yes
Rimi1	R. exoculata	Transect	Rainbow	2018-07-11	2270	36.2295	-33.902	Adult	20.0	F	ERS14942301	PRJEB61450	Transect	No
Rimi98	R. exoculata	Transect	Broken Spur	2018-07-19	3100	29.17	-43.1717	Adult		F	ERS14942344	PRJEB61450	Transect	No
Rimi100	R. exoculata	Transect	Broken Spur	2018-07-19	3100	29.17	-43.1717	Adult	20.4	F	ERS14942302	PRJEB61450	Transect	Yes
Rimi103b	R. exoculata	Transect	Broken Spur	2018-07-19	3100	29.17	-43.1717	Adult	15.4	F	ERS14942303	PRJEB61450	Transect	Yes
Rimi104b	R. exoculata	Transect	Broken Spur	2018-07-19	3100	29.17	-43.1717	Adult	18.7	F	ERS14942304	PRJEB61450	Transect	No
Rimi105	R. exoculata	Transect	Broken Spur	2018-07-19	3100	29.17	-43.1717	Adult	19.7	M	ERS14942305	PRJEB61450	Transect	Yes
Rimi106	R. exoculata	Transect	Broken Spur	2018-07-19	3100	29.17	-43.1717	Adult	17.5	M	ERS14942306	PRJEB61450	Transect	Yes
Rimi107	R. exoculata	Transect	Broken Spur	2018-07-19	3100	29.17	-43.1717	Adult	16.1	F	ERS14942307	PRJEB61450	Transect	Yes
Rimi108	R. exoculata	Transect	Broken Spur	2018-07-19	3100	29.17	-43.1717	Adult	15.8	F	ERS14942308	PRJEB61450	Transect	Yes
Rimi113	R. exoculata	Transect	Broken Spur	2018-07-19	3100	29.17	-43.1717	Adult	14.9	F	ERS14942309	PRJEB61450	Transect	Yes
Rimi114	R. exoculata	Transect	Broken Spur	2018-07-19	3100	29.17	-43.1717	Adult	13.9	F	ERS14942310	PRJEB61450	Transect	Yes
Rimi115	R. exoculata	Transect	Broken Spur	2018-07-19	3100	29.17	-43.1717	Adult		M	ERS14942311	PRJEB61450	Transect	Yes
Rimi117	R. exoculata	Transect	Broken Spur	2018-07-19	3100	29.17	-43.1717	Adult	12.1	M	ERS14942312	PRJEB61450	Transect	Yes
Rimi121	R. exoculata	Transect	Broken Spur	2018-07-19	3100	29.17	-43.1717	Adult	16.5	M	ERS14942313	PRJEB61450	Transect	Yes
Rimi128	R. exoculata	Transect	Broken Spur	2018-07-19	3100	29.17	-43.1717	Adult	15.8	F	ERS14942314	PRJEB61450	Transect	Yes
Rimi130	R. exoculata	Transect	Broken Spur	2018-07-19	3100	29.17	-43.1717	Adult	17.2	M	ERS14942315	PRJEB61450	Transect	Yes
Rimi132	R. exoculata	Transect	Broken Spur	2018-07-19	3100	29.17	-43.1717	Adult	15.6	M	ERS14942316	PRJEB61450	Transect	Yes
Rimi133	R. exoculata	Transect	Broken Spur	2018-07-19	3100	29.17	-43.1717	Adult	21.6	F	ERS14942317	PRJEB61450	Transect	Yes
Rimi135	R. exoculata	Transect	Broken Spur	2018-07-19	3100	29.17	-43.1717	Adult	19.1	F	ERS14942318	PRJEB61450	Transect	Yes
Rimi178	R. exoculata	Transect	Rainbow	2018-08-02	2270	36.2295	-33.902	Adult	18.9	M	ERS14942319	PRJEB61450	Transect	Yes
Rimi179	R. exoculata	Transect	Rainbow	2018-08-02	2270	36.2295	-33.902	Adult	19.1	F	ERS14942320	PRJEB61450	Transect	Yes
Rimi180	R. exoculata	Transect	Rainbow	2018-08-02	2270	36.2295	-33.902	Adult	18.7	F	ERS14942321	PRJEB61450	Transect	Yes
Rimi181	R. exoculata	Transect	Rainbow	2018-08-02	2270	36.2295	-33.902	Adult	19.7	F	ERS14942322	PRJEB61450	Transect	Yes
Rimi182	R. exoculata	Transect	Rainbow	2018-08-02	2270	36.2295	-33.902	Adult	17.8	F	ERS14942323	PRJEB61450	Transect	Yes
Rimi183	R. exoculata	Transect	Rainbow	2018-08-02	2270	36.2295	-33.902	Adult	17.6	M	ERS14942324	PRJEB61450	Transect	Yes
Rimi184	R. exoculata	Transect	Rainbow	2018-08-02	2270	36.2295	-33.902	Adult	17.9	F	ERS14942325	PRJEB61450	Transect	Yes
Rimi185	R. exoculata	Transect	Rainbow	2018-08-02	2270	36.2295	-33.902	Adult	17.8	M	ERS14942326	PRJEB61450	Transect	Yes
Rimi186	R. exoculata	Transect	Rainbow	2018-08-02	2270	36.2295	-33.902	Adult	19.2	F	ERS14942327	PRJEB61450	Transect	Yes
Rimi187	R. exoculata	Transect	Rainbow	2018-08-02	2270	36.2295	-33.902	Adult	16.5	M	ERS14942328	PRJEB61450	Transect	Yes
Rimi188	R. exoculata	Transect	Rainbow	2018-08-02	2270	36.2295	-33.902	Adult	18.2	F	ERS14942329	PRJEB61450	Transect	Yes
Rimi189	R. exoculata	Transect	Rainbow	2018-08-02	2270	36.2295	-33.902	Adult	20.2	F	ERS14942330	PRJEB61450	Transect	No
Rimi190	R. exoculata	Transect	Rainbow	2018-08-02	2270	36.2295	-33.902	Adult	19.2	M	ERS14942331	PRJEB61450	Transect	Yes
Rimi191	R. exoculata	Transect	Rainbow	2018-08-02	2270	36.2295	-33.902	Adult	17.9	M	ERS14942332	PRJEB61450	Transect	Yes
Rimi192	R. exoculata	Transect	Rainbow	2018-08-02	2270	36.2295	-33.902	Adult	20.9	F	ERS14942333	PRJEB61450	Transect	Yes
Rimi193	R. exoculata	Transect	Rainbow	2018-08-02	2270	36.2295	-33.902	Adult	19.5	F	ERS14942334	PRJEB61450	Transect	Yes
Rimi194	R. exoculata	Transect	Rainbow	2018-08-02	2270	36.2295	-33.902	Adult	18.7	F	ERS14942335	PRJEB61450	Transect	Yes
Rimi195	R. exoculata	Transect	Rainbow	2018-08-02	2270	36.2295	-33.902	Adult	17.4	F	ERS14942336	PRJEB61450	Transect	Yes
Rimi196	R. exoculata	Transect	Rainbow	2018-08-02	2270	36.2295	-33.902	Adult	13.8	M	ERS14942337	PRJEB61450	Transect	Yes
Rimi197	R. exoculata	Transect	Rainbow	2018-08-02	2270	36.2295	-33.902	Adult	15.8	M	ERS14942338	PRJEB61450	Transect	Yes
Rimi2	R. exoculata	Transect	Rainbow	2018-07-11	2270	36.2295	-33.902	Adult	17.0	F	ERS14942339	PRJEB61450	Transect	No
Rimi3	R. exoculata	Transect	Rainbow	2018-07-11	2270	36.2295	-33.902	Adult	17.0	M	ERS14942340	PRJEB61450	Transect	Yes
Rimi92	R. exoculata	Transect	Rainbow	2018-07-14	2270	36.2295	-33.902	Adult	20.0	F	ERS14942341	PRJEB61450	Transect	Yes
Rimi93	R. exoculata	Transect	Rainbow	2018-07-14	2270	36.2295	-33.902	Adult	19.8	F	ERS14942342	PRJEB61450	Transect	Yes
Rimi94	R. exoculata	Transect	Rainbow	2018-07-14	2270	36.2295	-33.902	Adult	19.2	F	ERS14942343	PRJEB61450	Transect	Yes
Rimi99	R. exoculata	Transect	Broken Spur	2018-07-19	3100	29.17	-43.1717	Adult	17.5	F	ERS14942345	PRJEB61450	Transect	No
RH01	R. hybisae	YK13-05	BeeBe	2013-06-22	4963	18.5466	-81.7182	Adult	12.8	M	ERS14942346	PRJEB61450	YK13-05	Yes
RH02	R. hybisae	YK13-05	BeeBe	2013-06-22	4963	18.5466	-81.7182	Adult	13.1	M	ERS14942347	PRJEB61450	YK13-05	Yes
RH03	R. hybisae	YK13-05	BeeBe	2013-06-22	4963	18.5466	-81.7182	Adult	13.3	M	ERS14942348	PRJEB61450	YK13-05	Yes
RH04	R. hybisae	YK13-05	BeeBe	2013-06-22	4963	18.5466	-81.7182	Adult	12.5	M	ERS14942349	PRJEB61450	YK13-05	Yes
RH05	R. hybisae	YK13-05	BeeBe	2013-06-22	4963	18.5466	-81.7182	Adult	12.1	M	ERS14942350	PRJEB61450	YK13-05	Yes
RH06	R. hybisae	YK13-05	BeeBe	2013-06-22	4963	18.5466	-81.7182	Adult	13.0	M	ERS14942351	PRJEB61450	YK13-05	Yes
RH07	R. hybisae	YK13-05	BeeBe	2013-06-22	4963	18.5466	-81.7182	Adult	12.6	M	ERS14942352	PRJEB61450	YK13-05	Yes
RH08	R. hybisae	YK13-05	BeeBe	2013-06-22	4963	18.5466	-81.7182	Adult	11.9	M	ERS14942353	PRJEB61450	YK13-05	Yes
RH09	R. hybisae	YK13-05	BeeBe	2013-06-22	4963	18.5466	-81.7182	Adult	13.1	M	ERS14942354	PRJEB61450	YK13-05	Yes
RH10	R. hybisae	YK13-05	BeeBe	2013-06-22	4963	18.5466	-81.7182	Adult	13.3	M	ERS14942355	PRJEB61450	YK13-05	Yes
RH11	R. hybisae	YK13-05	BeeBe	2013-06-22	4963	18.5466	-81.7182	Adult	11.9	F	ERS14942356	PRJEB61450	YK13-05	Yes
RH12	R. hybisae	YK13-05	BeeBe	2013-06-22	4963	18.5466	-81.7182	Adult	11.3	F	ERS14942357	PRJEB61450	YK13-05	Yes
RH13	R. hybisae	YK13-05	BeeBe	2013-06-22	4963	18.5466	-81.7182	Adult	13.0	F	ERS14942358	PRJEB61450	YK13-05	Yes
RH15	R. hybisae	YK13-05	BeeBe	2013-06-22	4963	18.5466	-81.7182	Adult	12.0	F	ERS14942359	PRJEB61450	YK13-05	Yes
RH16	R. hybisae	YK13-05	BeeBe	2013-06-22	4963	18.5466	-81.7182	Adult	12.3	F	ERS14942360	PRJEB61450	YK13-05	Yes
RH17	R. hybisae	YK13-05	BeeBe	2013-06-22	4963	18.5466	-81.7182	Adult	12.3	F	ERS14942361	PRJEB61450	YK13-05	Yes
RH18	R. hybisae	YK13-05	BeeBe	2013-06-22	4963	18.5466	-81.7182	Adult	12.0	F	ERS14942362	PRJEB61450	YK13-05	Yes
RH19	R. hybisae	YK13-05	BeeBe	2013-06-22	4963	18.5466	-81.7182	Adult	12.8	F	ERS14942363	PRJEB61450	YK13-05	Yes
RH20	R. hybisae	YK13-05	BeeBe	2013-06-22	4963	18.5466	-81.7182	Adult	11.5	F	ERS14942364	PRJEB61450	YK13-05	Yes
RH21	R. hybisae	YK13-05	BeeBe	2013-06-22	4963	18.5466	-81.7182	Adult	13.5	M	ERS14942365	PRJEB61450	YK13-05	No
RH22	R. hybisae	YK13-05	BeeBe	2013-06-22	4963	18.5466	-81.7182	Adult	12.5	M	ERS14942366	PRJEB61450	YK13-05	Yes
RH23	R. hybisae	YK13-05	BeeBe	2013-06-22	4963	18.5466	-81.7182	Adult	12.1	F	ERS14942367	PRJEB61450	YK13-05	Yes
RH24	R. hybisae	YK13-05	BeeBe	2013-06-22	4963	18.5466	-81.7182	Adult	12.0	F	ERS14942368	PRJEB61450	YK13-05	Yes
RH26	R. hybisae	YK13-05	BeeBe	2013-06-22	4963	18.5466	-81.7182	Adult	12.2	M			YK13-05	No
RH14	R. hybisae	YK13-05	BeeBe	2013-06-22	4963	18.5466	-81.7182	Adult	11.6	F			YK13-05	Yes
RH25	R. hybisae	YK13-05	BeeBe	2013-06-22	4963	18.5466	-81.7182	Adult	13.2	M			YK13-05	Yes

### Sheet: Table S2
Table S2: Genetic diversity indices for R. chacei / R. hybisae and R. exoculata assemblies. Values ± standard errors.
	Ho	He	Pi	Fis
R. exoculata
Rainbow	0.00206 ± 0.00002	0.00250 ± 0.00002	0.00256 ± 0.00002	0.00216 ± 0.00152
Broken Spur	0.00204 ± 0.00002	0.00247 ± 0.00002	0.00257 ± 0.00002	0.00190 ± 0.00114
Logatchev	0.00228 ± 0.00002	0.00282 ± 0.00002	0.00289 ± 0.00002	0.00241 ± 0.00151
TAG	0.00216 ± 0.00002	0.00271 ± 0.00002	0.00280 ± 0.00002	0.00238 ± 0.00104
Snake Pit	0.00201 ± 0.00002	0.00254 ± 0.00002	0.00262 ± 0.00002	0.00241 ± 0.00116
R. chacei / R. hybisae
BrokenSpur	0.00296 ± 0.00002	0.00364 ± 0.00002	0.00375 ± 0.00002	0.00288 ± 0.00103
Lucky Strike	0.00301 ± 0.00002	0.00380 ± 0.00002	0.00392 ± 0.00002	0.00332 ± 0.00104
Snake Pit	0.00271 ± 0.00002	0.00370 ± 0.00002	0.00376 ± 0.00002	0.00500 ± 0.00161
TAG	0.00275 ± 0.00002	0.00368 ± 0.00002	0.00372 ± 0.00002	0.00542 ± 0.00319
BeeBe	0.00301 ± 0.00002	0.00384 ± 0.00002	0.00389 ± 0.00002	0.00424 ± 0.00239
Von Damm	0.00297 ± 0.00002	0.00382 ± 0.00002	0.00401 ± 0.00003	0.00320 ± 0.00081

### Sheet: Table S3
Table S3: Population parameters obtained from the 2_populations DILS analysis derived from the neural network exploration of the dataset from the best selected model SC_1m_2N with 1= R.chacei and 2= R.hybisae. Na= Ancestral population size, N1 and N2: sister population sizes, Nfounder1 and Nfounder1: Numbers of individuals before population expansion or contraction, Tsplit= Time since population …
Parameters	Median	HPD 2.5%	HPD 97.5%
NA	17.95	11.715	25.27
N1	3,685,618	2,501,910	4,836,195
N2	4,545,148	3,280,250	5,868,510
Nfounder1	2,395,650	1,043,296	4,251,015
Nfounder2	5,217,830	2,811,175	8,350,890
Tdem1	2122	1690	2548
Tdem2	736	512	849
Tsplit	2122	1678	2575
Tsc	2053	1140	2609
M12	20.9	13.9	27.9
M21	31.8	22.0	41.8
Shape_N_a	0.57	0.48	0.74
Shape_N_b	3.72	2.92	4.54
